# Genetic association analyses highlight *IL6*, *ALPL*, and *NAV1* as three new susceptibility genes underlying calcific aortic valve stenosis

**DOI:** 10.1101/515494

**Authors:** Sébastien Thériault, Christian Dina, David Messika-Zeitoun, Solena Le Scouarnec, Romain Capoulade, Nathalie Gaudreault, Sidwell Rigade, Zhonglin Li, Floriane Simonet, Maxime Lamontagne, Marie-Annick Clavel, Benoit J. Arsenault, Anne-Sophie Boureau, Simon Lecointe, Estelle Baron, Stéphanie Bonnaud, Matilde Karakachoff, Eric Charpentier, Imen Fellah, Jean-Christian Roussel, Jean Philippe Verhoye, Christophe Baufreton, Vincent Probst, Ronan Roussel, the D.E.S.I.R. Study Group, Richard Redon, François Dagenais, Philippe Pibarot, Patrick Mathieu, Thierry Le Tourneau, Yohan Bossé, Jean-Jacques Schott

**Author notes:** These authors jointly supervised this work (Thierry Le Tourneau, Yohan Bossé, Jean-Jacques Schott). **Corresponding authors**: Yohan Bossé, Ph.D., Professor, Laval University, Department of Molecular Medicine, Canada Research Chair in Genomics of Heart and Lung Diseases, Institut universitaire de cardiologie et de pneumologie de Québec, Pavillon Marguerite-d'Youville, Y2106, 2725 chemin Sainte-Foy, Quebec City (Quebec), Canada, G1V 4G5; Jean-Jacques Schott, Ph.D., l’Institut du thorax, Unité Inserm UMR 1087 / CNRS UMR 6291, IRS-UN, 8 Quai Moncousu, BP 70721, 44007 Nantes cedex 1.

## Abstract

To date, only two replicated loci, *LPA* and *PALMD*, have been identified as causal genes for calcific aortic valve stenosis (CAVS) using genome-wide and transcriptome-wide association study (TWAS). To identify additional susceptibility genes for CAVS, we performed a GWAS meta-analysis totaling 5,115 cases and 354,072 controls of European descent. Four loci achieved genome-wide significance, including two new loci: *IL6* (interleukin 6) on 7p15.3 and *ALPL* (alkaline phosphatase) on 1p36.12. A TWAS integrating an eQTL study of 233 human aortic valves identified *NAV1* (neuron navigator 1) on 1q32.1 as a new candidate causal gene. The CAVS risk alleles were associated with higher mRNA expression of *NAV1* in valve tissues. Association results at the genome-wide scale showed genetic correlation with coronary artery disease and cardiovascular risk factors. Our study highlights three new loci implicating inflammation, mineralization and blood vessel integrity in CAVS pathogenesis and supports shared genetic etiology with cardiovascular traits.
