## Supplementary Table 2 for "Genetic association analyses highlight *IL6*, *ALPL*, and *NAV1* as three new susceptibility genes underlying calcific aortic valve stenosis"

### Sheet: Sheet1
Supplementary Table 2. Predicted effects on chromatin features for lead GWAS SNPs and plausible causal variants identified using PAINTOR at the three new CAVS loci using the DeepSEA algorithm.
rsID	Chr	Pos	Gene	Cell line	Feature	Condition	Probability
rs1800795	7	22766645	IL6	HCM	DNase	None	0.91785
rs1800795	7	22766645	IL6	HPAF	DNase	None	0.91012
rs1800795	7	22766645	IL6	HConF	DNase	None	0.90411
rs1800795	7	22766645	IL6	HCF	DNase	None	0.90214
rs1800795	7	22766645	IL6	AoAF	DNase	None	0.88979
rs1800795	7	22766645	IL6	HMF	DNase	None	0.88721
rs1800795	7	22766645	IL6	NH-A	H3K4me2	None	0.88585
rs1800795	7	22766645	IL6	Osteoblasts	H3K4me2	None	0.88582
rs1800795	7	22766645	IL6	NB4	DNase	None	0.88163
rs1800795	7	22766645	IL6	HPF	DNase	None	0.88012
rs1800795	7	22766645	IL6	AG09319	DNase	None	0.8792
rs1800795	7	22766645	IL6	SKMC	DNase	None	0.87642
rs1800795	7	22766645	IL6	HIPEpiC	DNase	None	0.8764
rs1800795	7	22766645	IL6	HGF	DNase	None	0.87472
rs1800795	7	22766645	IL6	HVMF	DNase	None	0.86624
rs1800795	7	22766645	IL6	HCPEpiC	DNase	None	0.86415
rs1800795	7	22766645	IL6	HAEpiC	DNase	None	0.86096
rs1800795	7	22766645	IL6	HRPEpiC	DNase	None	0.86016
rs1800795	7	22766645	IL6	AG10803	DNase	None	0.85342
rs1800795	7	22766645	IL6	AG09309	DNase	None	0.8533
rs1800795	7	22766645	IL6	HL-60	DNase	None	0.84272
rs1800795	7	22766645	IL6	NHDF-neo	DNase	None	0.84215
rs1800795	7	22766645	IL6	HFF	DNase	None	0.83731
rs1800795	7	22766645	IL6	HeLa-S3	MafK	None	0.833
rs1800795	7	22766645	IL6	NHDF-Ad	DNase	None	0.8305
rs1800795	7	22766645	IL6	HCFaa	DNase	None	0.82674
rs1800795	7	22766645	IL6	HeLa-S3	CEBPB	None	0.82625
rs1800795	7	22766645	IL6	NHLF	DNase	None	0.82522
rs1800795	7	22766645	IL6	HNPCEpiC	DNase	None	0.8252
rs1800795	7	22766645	IL6	HPdLF	DNase	None	0.82124
rs1800795	7	22766645	IL6	NH-A	DNase	None	0.82085
rs1800795	7	22766645	IL6	HRCEpiC	DNase	None	0.81921
rs1800795	7	22766645	IL6	A549	DNase	None	0.81843
rs1800795	7	22766645	IL6	AG04450	DNase	None	0.81678
rs1800795	7	22766645	IL6	H1-hESC	H4K91ac	None	0.81668
rs1800795	7	22766645	IL6	AG04449	DNase	None	0.8147
rs1800795	7	22766645	IL6	HBMEC	DNase	None	0.81406
rs1800795	7	22766645	IL6	HeLa-S3	DNase	None	0.81032
rs1800795	7	22766645	IL6	HEEpiC	DNase	None	0.81006
rs1800795	7	22766645	IL6	Monocytes-CD14+_RO01746	DNase	None	0.80897
rs1800795	7	22766645	IL6	NHEK	H3K4me2	None	0.79958
rs1800795	7	22766645	IL6	SAEC	DNase	None	0.79754
rs1800795	7	22766645	IL6	Osteoblasts	H3K27ac	None	0.79597
rs1800795	7	22766645	IL6	WI-38	DNase	None	0.78827
rs1800795	7	22766645	IL6	BJ	DNase	None	0.78452
rs1800795	7	22766645	IL6	HSMM	DNase	None	0.78335
rs1800795	7	22766645	IL6	SK-N-MC	DNase	None	0.78263
rs1800795	7	22766645	IL6	IMR90	MafK	None	0.77895
rs1800795	7	22766645	IL6	HFF-Myc	DNase	None	0.77693
rs1800795	7	22766645	IL6	HRE	DNase	None	0.77636
rs1800795	7	22766645	IL6	HAc	DNase	None	0.7702
rs1800795	7	22766645	IL6	IMR90	CEBPB	None	0.75739
rs1800795	7	22766645	IL6	NH-A	H3K27ac	None	0.754
rs1800795	7	22766645	IL6	AoSMC	DNase	None	0.75133
rs1800795	7	22766645	IL6	RPTEC	DNase	None	0.74717
rs1800795	7	22766645	IL6	Monocytes-CD14+RO01746	H3K4me2	None	0.74548
rs1800795	7	22766645	IL6	Osteoblasts	H3K4me3	None	0.74264
rs1800795	7	22766645	IL6	NHEK	DNase	None	0.73943
rs1800795	7	22766645	IL6	NH-A	H3K9ac	None	0.73618
rs1800795	7	22766645	IL6	NHLF	H3K27ac	None	0.72811
rs1800795	7	22766645	IL6	NH-A	H3K4me3	None	0.71685
rs1800795	7	22766645	IL6	HeLa-S3	JunD	None	0.71664
rs1800795	7	22766645	IL6	PrEC	DNase	None	0.71659
rs1800795	7	22766645	IL6	HCT-116	DNase	None	0.7162
rs1800795	7	22766645	IL6	HA-h	DNase	None	0.71359
rs1800795	7	22766645	IL6	HeLa-S3	c-Jun	None	0.71053
rs1800795	7	22766645	IL6	NHEK	H3K27ac	None	0.70879
rs1800795	7	22766645	IL6	HMVEC-LBl	DNase	None	0.70825
rs1800795	7	22766645	IL6	CD34+_Mobilized	DNase	None	0.69909
rs1800795	7	22766645	IL6	HMVEC-dBl-Ad	DNase	None	0.6986
rs1800795	7	22766645	IL6	K562	MafF	None	0.69613
rs1800795	7	22766645	IL6	K562	MafK	None	0.69507
rs1800795	7	22766645	IL6	HeLa-S3	p300	None	0.69416
rs1800795	7	22766645	IL6	NHDF-Ad	H3K4me2	None	0.69243
rs1800795	7	22766645	IL6	WI-38	DNase	4OHTAM_20nM_72hr	0.67331
rs1800795	7	22766645	IL6	K562	DNase	None	0.6698
rs1800795	7	22766645	IL6	Monocytes-CD14+RO01746	H3K4me1	None	0.66951
rs1800795	7	22766645	IL6	HMVEC-dBl-Neo	DNase	None	0.66812
rs1800795	7	22766645	IL6	HeLa-S3	DNase	IFNa4h	0.66595
rs1800795	7	22766645	IL6	NHLF	H3K4me2	None	0.66173
rs1800795	7	22766645	IL6	HSMMtube	DNase	None	0.65926
rs1800795	7	22766645	IL6	HMVEC-dLy-Neo	DNase	None	0.65187
rs1800795	7	22766645	IL6	HTR8svn	DNase	None	0.65155
rs1800795	7	22766645	IL6	Osteoblasts	H3K4me1	None	0.64677
rs1800795	7	22766645	IL6	A549	CEBPB	None	0.646
rs1800795	7	22766645	IL6	HMVEC-dNeo	DNase	None	0.64282
rs1800795	7	22766645	IL6	NHEK	H3K4me3	None	0.63852
rs1800795	7	22766645	IL6	RWPE1	DNase	None	0.63785
rs1800795	7	22766645	IL6	NH-A	H3K4me1	None	0.63606
rs1800795	7	22766645	IL6	MCF10A-Er-Src	c-Fos	4OHTAM_1uM_36hr	0.63491
rs1800795	7	22766645	IL6	Monocytes-CD14+RO01746	H3K4me3	None	0.62694
rs1800795	7	22766645	IL6	HRGEC	DNase	None	0.61765
rs1800795	7	22766645	IL6	K562	CEBPB	None	0.6095
rs1800795	7	22766645	IL6	NHEK	H3K4me1	None	0.60632
rs1800795	7	22766645	IL6	HeLa-S3	TBP	None	0.6054
rs1800795	7	22766645	IL6	HMEC	DNase	None	0.60441
rs1800795	7	22766645	IL6	PanIsletD	DNase	None	0.60385
rs1800795	7	22766645	IL6	NHEK	H3K9ac	None	0.60069
rs1800795	7	22766645	IL6	HeLa-S3	RFX5	None	0.59966
rs1800795	7	22766645	IL6	H7-hESC	DNase	None	0.59857
rs1800795	7	22766645	IL6	HepG2	MafF	None	0.59771
rs1800795	7	22766645	IL6	pHTE	DNase	None	0.5827
rs1800795	7	22766645	IL6	FibroP	DNase	None	0.57988
rs1800795	7	22766645	IL6	HPAEC	DNase	None	0.57945
rs1800795	7	22766645	IL6	MCF10A-Er-Src	c-Fos	4OHTAM_1uM_12hr	0.57087
rs1800795	7	22766645	IL6	K562	JunD	None	0.56827
rs1800795	7	22766645	IL6	HMVEC-dLy-Ad	DNase	None	0.56756
rs1800795	7	22766645	IL6	PANC-1	DNase	None	0.56461
rs1800795	7	22766645	IL6	HMVEC-LLy	DNase	None	0.56281
rs1800795	7	22766645	IL6	HMVEC-dAd	DNase	None	0.55517
rs1800795	7	22766645	IL6	Monocytes-CD14+RO01746	H3K27ac	None	0.55269
rs1800795	7	22766645	IL6	ProgFib	DNase	None	0.55135
rs1800795	7	22766645	IL6	K562	H3K4me2	None	0.5505
rs1800795	7	22766645	IL6	HUVEC	DNase	None	0.54136
rs1800795	7	22766645	IL6	Gliobla	DNase	None	0.54014
rs1800795	7	22766645	IL6	HepG2	MafK	None	0.54
rs1800795	7	22766645	IL6	Stellate	DNase	None	0.53881
rs1800795	7	22766645	IL6	Melano	DNase	None	0.53368
rs1800795	7	22766645	IL6	Myometr	DNase	None	0.53336
rs1800795	7	22766645	IL6	MCF10A-Er-Src	c-Fos	4OHTAM_1uM_4hr	0.52917
rs1800795	7	22766645	IL6	K562	CEBPB	None	0.52775
rs1800795	7	22766645	IL6	Urothelia	DNase	UT189	0.52368
rs1800795	7	22766645	IL6	MCF10A-Er-Src	c-Fos	EtOH_0.01pct	0.52017
rs1800795	7	22766645	IL6	HPDE6-E6E7	DNase	None	0.51414
rs1800795	7	22766645	IL6	Chorion	DNase	None	0.51126
rs1800795	7	22766645	IL6	HepG2	MafK	None	0.51006
rs1800795	7	22766645	IL6	HUVEC	c-Jun	None	0.50889
rs1800795	7	22766645	IL6	HepG2	JunD	None	0.50465
rs1800795	7	22766645	IL6	GM12864	DNase	None	0.50122
rs2069832	7	22767433	IL6	H1-hESC	H3K4me2	None	0.69174
rs7547128	1	21866564	ALPL	MCF-7	CTCF	serum_stimulated_media	0.5431
rs7547128	1	21866564	ALPL	MCF-7	CTCF	vehicle	0.53401
rs7547128	1	21866564	ALPL	MCF-7	CTCF	None	0.52881
rs7547128	1	21866564	ALPL	CD34+_Mobilized	DNase	None	0.52311
rs7535989	1	201732694	NAV1	HepG2	MafK	None	0.57617
rs7535989	1	201732694	NAV1	IMR90	MafK	None	0.50866
Predicted effects with a probability >= 0.5 are shown.
Chr: Chromosome; Pos: Position
